# A multi-scale forecasting framework to prioritize clinically-relevant antibiotic resistance alleles

**DOI:** 10.64898/2026.11.20.768016

**Authors:** Nancy Obeng, Anna Rodoni, Quirin Niggli, David Dylus, Kenneth Bradley, Alan James Mueller-Breckenridge, Andrej Trauner, Justin Pritchard

## Abstract

Established *in vitro* measures for the emergence of antimicrobial resistance, a critical global threat, can fail to predict which *in vitro* discovered mutations will dominate in the real world following widespread antibiotic use. Here, we introduce a multi-scale computational framework integrating genetic constraints and population pharmacokinetics and apply it to explain resistance allele success in *Acinetobacter baumannii* for the historic case of resistance to the fluoroquinolone antibiotic ciprofloxacin. By coupling intrinsic nucleotide substitution likelihoods with continuous-time stochastic modeling under fluctuating drug exposures, our framework clearly prioritizes the most common real world *gyrA* fluoroquinolone resistance allele S81L over rarer alleles, reflecting its clinical success. While *gyrA* serves as a proof-of-concept case study for direct, active-site drug-target interactions where the target space is constrained, we observe that the nucleotide substitution likelihoods are not explaining allele success in resistance-determining genes *pmrB* and *adeS*. Furthermore, “virtual twin” cohort simulations reveal that restricted drug penetration or compromised immunity expands selective windows, rescuing rare, low-fitness alleles. This advances our understanding of prospective, model-informed risk prediction during antibiotic development.
