## Supplementary Tables for "A multi-scale forecasting framework to prioritize clinically-relevant antibiotic resistance alleles"

### Sheet: Table overview
Manuscript name	Supplementary table tab	Description
Supplementary Table 1	Table S1	Literature overview of gyrA QRDR variants
Supplementary Table 2	Table S2	Genomic validation of constructed D70E nucleotide variants
Supplementary Table 3	Table S3	Relationship of nucleotide substitution likelihood on gyrA SNP mutations
Supplementary Table 4	Table S4	Primers and plasmids used in this study
Supplementary Table 5	Table S5	Parameters and variables used in pharmacokinetic modeling
Supplementary Table 6	Table S6	Parameters and variables used in stochastic evolutionary simulations

### Sheet: TableS1
Supplementary Table 1. Literature overview of gyrA QRDR variants
QRDR amino acid position	Amino acid change	Nucleotide change	Pathogen, Mutant Codon, & Transition	Study types	Mechanism	Quantitative Phenotype & Fitness Effects	Supportive Concept & Predictive Alignment Note	References
Ser81	S81L	TCG -> TTG (C to T transition)	E. coli: S83L P. aeruginosa: T83I S. enterica: S83L	Clinical genomic surveillance of unrelated isolates; parallel morbidostat evolution (17)	Loss of the polar hydroxyl group; completely abolishes hydrogen-bonding network of the water-Mg2+ bridge (17)	MIC ciprofloxacin: 2-4 ug/mL (single-step). Sweeps to >= 95% frequency by Day 3 in morbidostats. Involves high prophage induction/SOS crisis (8)	DNA gyrase acts as the primary gatekeeper of fluoroquinolone resistance; single mutations are highly selection-favored.	Vila et al., 1995; Leyn et al., 2021; 18; mBio 2019; 8; This study's fluctuation test
Glu85	E85V	GAA -> GTA (A to T transversion); E85K: GAA -> AAA (G to A transition)	E. coli: D87N M. tuberculosis: D94G	Clinical surveillance of catheter-related bloodstream infections; South Korean panel.	Eliminates the local negative charge required to coordinate and stabilize the octahedral water-Mg2+ shell.	Highly resistant clinical phenotypes. Combined ciprofloxacin MIC >= 32-128 ug/mL. Occurs in extensively resistant backgrounds.	Coordinate target mutations align with high selective pressures of clinical hospital environments.	Park et al., 2011; 19; Catheter BSI Study, 2023
Gly79	G79C	GGT -> TGT (G to T transversion)	E. coli: G81D	Scottish clinical isolates screen; NBTI-resistant selections in in vitro assays	Situated near active site Tyr122; bulky thiol side chain introduces severe steric clash, preventing drug intercalation.	MIC ciprofloxacin: 4 ug/mL. BWC0977 remains highly active with balanced nanomolar potency.	Demonstrates that alternative, atypical single-step target mutations maintain susceptibility to next-generation dimer inhibitors.	Hamouda & Amyes, 2004; Nature Comm 2024; 20
Ala82	A82P	GCA -> CCA (G to C transversion	E. coli: A84P M. avium: A91V	Spanish clinical surveillance; epidemiological tracing of outbreak cohorts.	Proline substitution breaks the local alpha-helical backbone, misorienting primary anchors Ser81 and Glu85.	MIC ciprofloxacin: 64 ug/mL when combined with S81L. Present in outbreak-associated strains.	High-level resistance can be co-selected via secondary mutations that structurally destabilize the drug-pocket helix.	Vila et al., 1995; 21
Asp70	D70E	GAT -> GAG (T to G transversion)	E. coli: D72G	Homology modeling and structural bioinformatics of PR07 clinical strain (22)	Alters negative electrostatic potential of the DNA-binding cleft; shifts catalytic supercoiling velocity.	Ciprofloxacin MIC: 1.5- to 2-fold shift. Relates to global enzymatic flexibility without disrupting supercoiling. 22	Structural flexibility changes inside the DNA cleft present stable, alternative pathways of low-level FQ tolerance.	Nik Zakuan Hakim, 2025; 22
Val71	V71I	GTC -> ATC (G to A transition)	S. enterica: V73I	In vitro screening of benzothiazole scaffold-based ATP-competitive inhibitors.	Part of the highly conserved hydrophobic pocket; alters pocket volume and target accommodation.	Does not directly cause high-level ciprofloxacin resistance; primarily modulates novel GyrB/ParE inhibitor binding.	Target-site conformation modifications shape resistance patterns specifically toward novel classes of ATP inhibitors.	Tomasic et al., 2023; Sterle et al., 2023
Met90	M90I	ATG -> ATT (G to T transversion)	E. coli: M92I	Computational structure predictions using AlphaFold; clinical sequence analysis (22)	Positioned at the hydrophobic boundary of the QRDR helix, altering local binding pocket dynamics.	Primarily affects susceptibility of bulkier next-generation topoisomerase inhibitors.	Highlights the relevance of mapping secondary hydrophobic residues to predict the efficacy of novel drugs.	Nik Zakuan Hakim, 2025; 22
Ala91	A91V	GCG -> GTG (C to T transition)	M. tuberculosis: A90V M. avium: A91V	Deep-sequencing morbidostat selections; recombinant supercoiling assays.	Modifies overall QRDR helix conformation and outer face pocket dynamics.	Confers 1.3- to 35.6-fold higher FQ IC50. Highly prevalent in drug-resistant mycobacterial lineages.	Mutational dynamics at the outer helical boundaries shape resistance trajectories under persistent drug gradients.	Leyn et al., 2021; 18; WHO Catalogue, 2021
Arg97	R97C	CGT -> TGT (C to T transition)	E. coli: R99C	Whole-genome sequencing of GC2 lineages; Australian ICU outbreak tracing.	Located in the hinge region; participates in DNA wrapping and coordination.	Modulates global DNA topology; co-selected with S81L in extensively drug-resistant clinical clones (MDR-TJ).	Hinge region mutations can modulate the global torsional strain of replicating chromosomes under severe hospital selection.	Australian GC2 Studies

### Sheet: TableS2
Supplementary Table 2. Genomic validation of constructed D70E nucleotide variants.
Chromosome	Position	Ref	Alt	Gene	Locus_Tag	Consequence	Impact	HGVS_c	HGVS_p	Protein_Altering	Parent_Genotype	Parent_Callability	Absent_From_Parent	CA_Genotype	CA_DP	CA_QUAL	CA_VAL	CG_Genotype	CG_DP	CG_QUAL	CG_VAL	D70E_Sharing_Pattern	Variant_Interpretation	Shared_Additional_Protein_Altering_Count	Isolate_Specific_Protein_Altering_Count	ROB01092_gyrA_Copy_Ratio	CA_gyrA_Copy_Ratio	CG_gyrA_Copy_Ratio	gyrA_Duplication_Breakpoint_Support
NZ_CACVBA010000001.1	447779	A	ACCTCGGCCACCTGAACGACCGCGTTCATCATCTTCGTCATCATCATCTCGACGGCTGCGGCCACGG	J7R21_RS02285	J7R21_RS02285	disruptive_inframe_insertion	MODERATE	c.720_785dupCCGTGGCCGCAGCCGTCGAGATGATGATGACGAAGATGATGAACGCGGTCGTTCAGGTGGCCGAGG	p.Gly262_Arg263insArgGlyArgSerArgArgAspAspAspAspGluAspAspGluArgGlyArgSerGlyGlyArgGly	YES	A	CALLABLE	YES	ACCTCGGCCACCTGAACGACCGCGTTCATCATCTTCGTCATCATCATCTCGACGGCTGCGGCCACGG	202	4790.24	0.951613	ACCTCGGCCACCTGAACGACCGCGTTCATCATCTTCGTCATCATCATCTCGACGGCTGCGGCCACGG	70	1693.31	0.968254	Shared_all_D70E_candidates	Parent-different allele shared by CA and CG; not a candidate explanation for differences among D70E constructs	11	0	1.169	1.173	1.143	NONE
NZ_CACVBA010000001.1	1017621	T	A	J7R21_RS04920	J7R21_RS04920	missense_variant	MODERATE	c.937T>A	p.Trp313Arg	YES	T	CALLABLE	YES	A	179	6080.9	1	A	68	2360.94	1	Shared_all_D70E_candidates	Parent-different allele shared by CA and CG; not a candidate explanation for differences among D70E constructs	11	0	1.169	1.173	1.143	NONE
NZ_CACVBA010000001.1	1257018	A	AGGTGCAGTCGGTGCAGTCGGTGCAGTCGGTGCAGTCGGTGCAGTCGGTGCAGTCGGTGCAGTCGGTGCAGTCGGTGCAGTCGGTGCAGTC	filE	J7R21_RS06050	disruptive_inframe_insertion	MODERATE	c.365_366insGACTGCACCGACTGCACCGACTGCACCGACTGCACCGACTGCACCGACTGCACCGACTGCACCGACTGCACCGACTGCACCGACTGCACC	p.Pro122_Gln123insThrAlaProThrAlaProThrAlaProThrAlaProThrAlaProThrAlaProThrAlaProThrAlaProThrAlaProThrAlaPro	YES	A	CALLABLE	YES	AGGTGCAGTCGGTGCAGTCGGTGCAGTCGGTGCAGTCGGTGCAGTCGGTGCAGTCGGTGCAGTCGGTGCAGTCGGTGCAGTCGGTGCAGTC	210	4080.83	0.989418	AGGTGCAGTCGGTGCAGTCGGTGCAGTCGGTGCAGTCGGTGCAGTCGGTGCAGTCGGTGCAGTCGGTGCAGTCGGTGCAGTCGGTGCAGTC	75	1391.66	0.941176	Shared_all_D70E_candidates	Parent-different allele shared by CA and CG; not a candidate explanation for differences among D70E constructs	11	0	1.169	1.173	1.143	NONE
NZ_CACVBA010000001.1	1982315	T	TTTCTTTGGATTCTTTGGATTCTTTGGATTCTTTGGATTCTTTGGATTCTTTGGATTCTTTGGATTCTTTGGATTCTTTGGA	J7R21_RS09410	J7R21_RS09410	downstream_gene_variant	MODIFIER	c.*4075_*4076insTTCTTTGGATTCTTTGGATTCTTTGGATTCTTTGGATTCTTTGGATTCTTTGGATTCTTTGGATTCTTTGGATTCTTTGGA	NA	NO	T	CALLABLE	YES	TTTCTTTGGATTCTTTGGATTCTTTGGATTCTTTGGATTCTTTGGATTCTTTGGATTCTTTGGATTCTTTGGATTCTTTGGA	206	3770.32	0.994444	TTTCTTTGGATTCTTTGGATTCTTTGGATTCTTTGGATTCTTTGGATTCTTTGGATTCTTTGGATTCTTTGGATTCTTTGGA	73	1472.53	1	Shared_all_D70E_candidates	Parent-different allele shared by CA and CG; not a candidate explanation for differences among D70E constructs	11	0	1.169	1.173	1.143	NONE
NZ_CACVBA010000001.1	2095168	T	TCATCTGGAG	J7R21_RS09950	J7R21_RS09950	disruptive_inframe_insertion	MODERATE	c.635_643dupGAGCATCTG	p.Gly212_Ser214dup	YES	T	CALLABLE	YES	TCATCTGGAG	153	3825.52	0.911565	TCATCTGGAG	84	2526.94	0.987654	Shared_all_D70E_candidates	Parent-different allele shared by CA and CG; not a candidate explanation for differences among D70E constructs	11	0	1.169	1.173	1.143	NONE
NZ_CACVBA010000001.1	2188638	C	T	J7R21_RS10365	J7R21_RS10365	stop_gained	HIGH	c.423G>A	p.Trp141*	YES	C	CALLABLE	YES	T	218	6886.43	1	T	80	2561.85	1	Shared_all_D70E_candidates	Parent-different allele shared by CA and CG; not a candidate explanation for differences among D70E constructs	11	0	1.169	1.173	1.143	NONE
NZ_CACVBA010000001.1	2685122	AG	TAATTTGTGAC	J7R21_RS12810	J7R21_RS12810	downstream_gene_variant	MODIFIER	c.*4641_*4642delAGinsTAATTTGTGAC	NA	NO	AG	CALLABLE	YES	TAATTTGTGAC	227	7302.17	1	TAATTTGTGAC	70	2123.56	1	Shared_all_D70E_candidates	Parent-different allele shared by CA and CG; not a candidate explanation for differences among D70E constructs	11	0	1.169	1.173	1.143	NONE
NZ_CACVBA010000001.1	2685124	C	CATA	J7R21_RS12810	J7R21_RS12810	downstream_gene_variant	MODIFIER	c.*4643_*4644insATA	NA	NO	C	CALLABLE	YES	CATA	227	7787.19	0.995556	CATA	70	2322.54	1	Shared_all_D70E_candidates	Parent-different allele shared by CA and CG; not a candidate explanation for differences among D70E constructs	11	0	1.169	1.173	1.143	NONE
NZ_CACVBA010000001.1	2685130	CG	TT	J7R21_RS12810	J7R21_RS12810	downstream_gene_variant	MODIFIER	c.*4649_*4650delCGinsTT	NA	NO	CG	CALLABLE	YES	TT	228	8948.77	1	TT	70	2719.16	1	Shared_all_D70E_candidates	Parent-different allele shared by CA and CG; not a candidate explanation for differences among D70E constructs	11	0	1.169	1.173	1.143	NONE
NZ_CACVBA010000001.1	2685134	AAG	TAAAGT	J7R21_RS12810	J7R21_RS12810	downstream_gene_variant	MODIFIER	c.*4653_*4655delAAGinsTAAAGT	NA	NO	AAG	CALLABLE	YES	TAAAGT	228	7437.53	1	TAAAGT	69	2246.22	1	Shared_all_D70E_candidates	Parent-different allele shared by CA and CG; not a candidate explanation for differences among D70E constructs	11	0	1.169	1.173	1.143	NONE
NZ_CACVBA010000001.1	2685139	CT	TG	J7R21_RS12810	J7R21_RS12810	downstream_gene_variant	MODIFIER	c.*4658_*4659delCTinsTG	NA	NO	CT	CALLABLE	YES	TG	228	8541.24	1	TG	69	2488.64	1	Shared_all_D70E_candidates	Parent-different allele shared by CA and CG; not a candidate explanation for differences among D70E constructs	11	0	1.169	1.173	1.143	NONE
NZ_CACVBA010000001.1	2894652	C	A	gyrA	J7R21_RS13810	missense_variant	MODERATE	c.210C>A	p.Asp70Glu	YES	C	CALLABLE	YES	A	251	9615.93	0.987952	C	85	NA	0	CA_only_expected_target_nucleotide	Intended gyrA C>A allele unique to CA at nucleotide level; encodes the same D70E amino-acid substitution as the CG allele	11	0	1.169	1.173	1.143	NONE
NZ_CACVBA010000001.1	2894652	C	G	gyrA	J7R21_RS13810	missense_variant	MODERATE	c.210C>G	p.Asp70Glu	YES	C	CALLABLE	YES	C	252	NA	0	G	82	3152.87	1	CG_expected_target_nucleotide	Intended gyrA C>G allele shared by CG; encodes the same D70E amino-acid substitution as the CA allele	11	0	1.169	1.173	1.143	NONE
NZ_CACVBA010000001.1	2974713	C	A	J7R21_RS14130	J7R21_RS14130	missense_variant	MODERATE	c.2112G>T	p.Met704Ile	YES	C	CALLABLE	YES	A	194	7306.72	1	A	82	2929.96	1	Shared_all_D70E_candidates	Parent-different allele shared by CA and CG; not a candidate explanation for differences among D70E constructs	11	0	1.169	1.173	1.143	NONE
NZ_CACVBA010000001.1	3538094	T	TTGAACCTGAACC	J7R21_RS16700	J7R21_RS16700	conservative_inframe_insertion	MODERATE	c.1321_1332dupGAACCTGAACCT	p.Glu441_Pro444dup	YES	T	CALLABLE	YES	TTGAACCTGAACC	208	6067.28	0.985222	TTGAACCTGAACC	70	2181.15	1	Shared_all_D70E_candidates	Parent-different allele shared by CA and CG; not a candidate explanation for differences among D70E constructs	11	0	1.169	1.173	1.143	NONE
NZ_CACVBA010000001.1	3566522	G	A	J7R21_RS16855	J7R21_RS16855	missense_variant	MODERATE	c.502G>A	p.Ala168Thr	YES	G	CALLABLE	YES	A	205	8055.34	0.995098	A	71	2758.12	1	Shared_all_D70E_candidates	Parent-different allele shared by CA and CG; not a candidate explanation for differences among D70E constructs	11	0	1.169	1.173	1.143	NONE
NZ_CACVBA010000001.1	3566529	A	G	J7R21_RS16855	J7R21_RS16855	missense_variant	MODERATE	c.509A>G	p.Glu170Gly	YES	A	CALLABLE	YES	G	204	7522.31	0.990196	G	69	2485.55	0.985294	Shared_all_D70E_candidates	Parent-different allele shared by CA and CG; not a candidate explanation for differences among D70E constructs	11	0	1.169	1.173	1.143	NONE
NZ_CACVBA010000001.1	3566545	T	A	J7R21_RS16855	J7R21_RS16855	missense_variant	MODERATE	c.525T>A	p.Phe175Leu	YES	T	CALLABLE	YES	A	208	8023.69	1	A	71	2758.24	1	Shared_all_D70E_candidates	Parent-different allele shared by CA and CG; not a candidate explanation for differences among D70E constructs	11	0	1.169	1.173	1.143	NONE
NZ_CACVBA010000001.1	3566548	A	T	J7R21_RS16855	J7R21_RS16855	synonymous_variant	LOW	c.528A>T	p.Thr176Thr	NO	A	CALLABLE	YES	T	209	8701.96	1	T	71	2951.86	1	Shared_all_D70E_candidates	Parent-different allele shared by CA and CG; not a candidate explanation for differences among D70E constructs	11	0	1.169	1.173	1.143	NONE
NZ_CACVBA010000001.1	3566554	C	T	J7R21_RS16855	J7R21_RS16855	synonymous_variant	LOW	c.534C>T	p.Ile178Ile	NO	C	CALLABLE	YES	T	210	8684.66	1	T	72	2950.3	0.986111	Shared_all_D70E_candidates	Parent-different allele shared by CA and CG; not a candidate explanation for differences among D70E constructs	11	0	1.169	1.173	1.143	NONE
NZ_CACVBA010000001.1	3566581	T	C	J7R21_RS16855	J7R21_RS16855	synonymous_variant	LOW	c.561T>C	p.Asp187Asp	NO	T	CALLABLE	YES	C	209	8510.58	0.995215	C	73	2827.81	0.986301	Shared_all_D70E_candidates	Parent-different allele shared by CA and CG; not a candidate explanation for differences among D70E constructs	11	0	1.169	1.173	1.143	NONE
NZ_CACVBA010000001.1	3845051	T	A	J7R21_RS18285	J7R21_RS18285	missense_variant	MODERATE	c.445A>T	p.Ile149Phe	YES	T	CALLABLE	YES	A	196	7212.56	0.989796	A	74	2521.55	1	Shared_all_D70E_candidates	Parent-different allele shared by CA and CG; not a candidate explanation for differences among D70E constructs	11	0	1.169	1.173	1.143	NONE

### Sheet: TableS3
Supplementary Table 3. Relationship of nucleotide substitution likelihood on gyrA SNP mutations. Ordinary least-squares fits of (TOP) log10(allele count) ~ P_sub or (BOTTOM) log10(amino acid count) ~ P_sub across four conditions: the gyrA QRDR, the gyrA coding sequence outside the QRDR, and the full gene with and without the dominant S81L allele. Allele count is the number of clinical assemblies …
Gene	Condition	Abundance_Metric	Model	N_variants	Beta_log10	Beta_SE	R_squared	F_statistic	df1	df2	P_value	Significant_0.05	Beta_log10_raw	Beta_ln_raw	R_squared_raw	F_statistic_raw	P_value_raw
gyrA	gyrA QRDR	Allele count (nucleotide-level)	lm(log10(allele count) ~ P_sub)	14	3.823	1.436	0.371	7.09	1	12	0.021	yes	3.82269	8.80208	0.371429	7.09092	0.0206812
gyrA	gyrA outside QRDR	Allele count (nucleotide-level)	lm(log10(allele count) ~ P_sub)	198	0.157	0.2	0.003	0.62	1	196	0.432	no	0.157357	0.362328	0.00314981	0.619313	0.432253
gyrA	gyrA full gene (excl. S81L)	Allele count (nucleotide-level)	lm(log10(allele count) ~ P_sub)	211	0.127	0.2	0.002	0.4	1	209	0.527	no	0.126583	0.291469	0.00191711	0.401446	0.527036
gyrA	gyrA full gene (incl. S81L)	Allele count (nucleotide-level)	lm(log10(allele count) ~ P_sub)	212	0.273	0.22	0.007	1.54	1	210	0.216	no	0.273281	0.629253	0.00729204	1.54258	0.21562
Gene	Condition	Abundance_Metric	Model	N_variants	Beta_log10	Beta_SE	R_squared	F_statistic	df1	df2	P_value	Significant_0.05	Beta_log10_raw	Beta_ln_raw	R_squared_raw	F_statistic_raw	P_value_raw
gyrA	gyrA QRDR	Allele count (amino-acid-level)	lm(log10(allele count) ~ P_sub)	14	3.604	1.478	0.331	5.95	1	12	0.031	yes	3.60427	8.29914	0.331353	5.94668	0.0312387
gyrA	gyrA outside QRDR	Allele count (amino-acid-level)	lm(log10(allele count) ~ P_sub)	198	0.144	0.199	0.003	0.52	1	196	0.472	no	0.143509	0.330442	0.00264313	0.519427	0.471945
gyrA	gyrA full gene (excl. S81L)	Allele count (amino-acid-level)	lm(log10(allele count) ~ P_sub)	211	0.094	0.2	0.001	0.22	1	209	0.639	no	0.0942459	0.217009	0.00105745	0.22124	0.638587
gyrA	gyrA full gene (incl. S81L)	Allele count (amino-acid-level)	lm(log10(allele count) ~ P_sub)	212	0.241	0.221	0.006	1.19	1	210	0.276	no	0.240948	0.554802	0.00565105	1.19346	0.275883

### Sheet: TableS4
Supplementary Table 4. Primers and plasmids used in this study.
Plasmid name	Description	Reference
pVT77	Suicide cloning vector used as the backbone for two-step allelic exchange in Acinetobacter baumannii	Trebosc et al. (2016)
pVT77-gyrA_S81L	pVT77 derivative carrying the mutated gyrA S81L allele (TCG → TTG transition) flanked by ±700 bp homology arms	This study
pVT77-gyrA_E85G	pVT77 derivative carrying the mutated gyrA E85G allele (GAA → GGA transition) flanked by ±700 bp homology arms	This study
pVT77-gyrA_E85V	pVT77 derivative carrying the mutated gyrA E85V allele (GAA → GTA transversion) flanked by ±700 bp homology arms	This study
pVT77-gyrA_D70E-CG	pVT77 derivative carrying the mutated gyrA D70E transversion allele (GAT → GAG, C>G) flanked by ±700 bp homology arms	This study
pVT77-gyrA_E85Q	pVT77 derivative carrying the mutated gyrA E85Q allele flanked by ±700 bp homology arms	This study
pVT77-gyrA_S81P	pVT77 derivative carrying the mutated gyrA S81P allele (TCG → CCG transition) flanked by ±700 bp homology arms	This study
pVT77-gyrA_G79C	pVT77 derivative carrying the mutated gyrA G79C allele (GGT → TGT transversion) flanked by ±700 bp homology arms	This study
pVT77-gyrA_D70E-CA	pVT77 derivative carrying the mutated gyrA D70E transition allele (GAT → GAA, C>A) flanked by ±700 bp homology arms	This study
Primer Name	Sequence (5' → 3')	Purpose	Reference
gyrA_for_1	TTGGCAGTGTAGATTCCGCA	PCR amplification & sequencing of gyrA in ATCC 17978	This study
gyrA_rev_1	GTGCCAGCTTAGTCATACGGA	PCR amplification & sequencing of gyrA in ATCC 17978	This study
gyrA_rev_2	CGACTTCTGCGTTTTCACCG	PCR amplification & sequencing of gyrA in ATCC 17978	This study

### Sheet: TableS5
Supplementary Table 5. Parameters and variables used in pharmacokinetic modeling.
Data type	Parameter group	Symbol	Script name	Full name	Description	Value	Unit	Source	Origin
Parameter	Dosing regimen	D	dose_amount	Ciprofloxacin dose	Oral dose added as a bolus to the absorption compartment x at each administration	500	mg	Clinical data	U.S. FDA, CIPRO Prescribing Information (2016)
Parameter	Dosing regimen	τ_dose	dosing_interval	Dosing interval	Twice-daily (q12h) administration; first dose at t = 0, further doses at every 12 h	12	h	Clinical data	U.S. FDA, CIPRO Prescribing Information (2016)
Parameter	Dosing regimen	T	simulation_duration_multi	Simulation and averaging window	Duration of the multi-dose regimen simulation (capped at 14 days); upper limit of the time average that defines α_i,ave.	336	h	Treatment recommendation	U.S. FDA, CIPRO Prescribing Information (2016)
Parameter	Population PK – healthy cohort	f_u	frac_unbound	Unbound (free) fraction	Fraction of plasma ciprofloxacin not bound to protein (1 − 0.3); scales the reported C_max to the pharmacologically active, unbound concentration	0.7	–		U.S. FDA, CIPRO (ciprofloxacin hydrochloride) Prescribing Information (2016); Vance-Bryan et al. 1990
Parameter	Population PK – healthy cohort	C_max	cmax_mean, cmax_sd, cmax_min, cmax_max	Peak plasma concentration (population distribution)	Truncated log-normal distribution sampled per virtual patient	Mean 1.575; SD 0.595; range 0.280–3.955 (after × f_u × 0.5)	µg/mL	Clinical data	Junkert et al. 2024
Parameter	Population PK – healthy cohort	t_max	tmax_mean, tmax_sd, tmax_min, tmax_max	Time to peak concentration (population distribution)	Truncated log-normal distribution sampled per virtual patient. Serves as the target for the per-patient fit of k_a.	Mean 1.40; SD 0.37; range 0.58–3.00	h	Clinical data	Junkert et al. 2024
Parameter	Population PK – healthy cohort	k_el	Kel_mean, Kel_sd, Kel_min, Kel_max	Elimination rate constant (population distribution)	Truncated log-normal distribution sampled per virtual patient. First-order elimination from the systemic compartment y.	Mean 0.17; SD 0.06; range 0.07–0.46	h⁻¹	Clinical data	Junkert et al. 2024
Parameter	Population PK – healthy cohort	k_a (bounds)	Ka_min, Ka_max (Ka_mean, Ka_sd)	Absorption rate constant search range	k_a is not sampled. For each patient, it is chosen by grid search, in steps of 0.05 h⁻¹ within these bounds, as the value that best reproduces the sampled t_max.	Grid 1.49–2.80, step 0.05 (mean 2.23, SD 0.53 defined but not used)	h⁻¹	Clinical data	Junkert et al. 2024
Parameter	Population PK – healthy cohort	μ_log, σ_log	get_lnorm_params()	Log-normal location and scale	Moment-matched from the arithmetic mean m and SD s: μ_log = ln(m²/√(s²+m²)), σ_log = √ln(1+s²/m²). Draws outside [min, max] are rejected and re-drawn (vectorised rejection sampling).	Computed per PK quantity	–	Model assumption	This study
Parameter	Virtual cohort	N_pat	nPatients	Virtual cohort size	Number of virtual patients simulated per population.	100000	patients	Numerical setting	This study
Parameter	Virtual cohort	–	populations_to_run	Simulated PK populations	Patient populations for which PK profiles and kill rates are generated.	healthy; renally_impaired; low_penetration	–	Model assumption	This study
Parameter	Virtual cohort	–	(forward simulation, "virtual twins")	Virtual-twin strategy	Each non-healthy patient j re-uses the k_a, t_max, C_max and scaling factor s_j of healthy patient j. Only the cohort modifiers below are changed.	–	–	Model assumption	This study
Parameter	Cohort modifiers	m_kel,renal	new_kel <- h_kel × 0.50	Elimination modifier, renal impairment	Multiplier on k_el for the renally impaired cohort (dose not adjusted).	0.5	–		U.S. FDA, CIPRO Prescribing Information (2016)
Parameter	Cohort modifiers	f_pen	penetration_factor (sim_penetration)	Penetration factor at the site of infection	Multiplies the concentration profile, C(t) = y(t)·s_j·f_pen. Represents restricted drug access to the infection site.	0.20 (low_penetration); 1.0 (all other cohorts)	–		Model assumption, likely variable given tissue and depth.
Parameter	Pharmacodynamics (allele-specific)	IC50,i	IC50 (data_drc_gyrA-variants_focus.csv)	Half-maximal inhibitory concentration of allele i	From four-parameter logistic fits to 20 h endpoint OD600 dose–response curves of the reconstructed ATCC 17978 gyrA mutants.	WT 0.0708; S81L 0.869; E85G 0.283; E85V 0.181; D70E-CG 0.424; S81P 0.0770; E85Q 0.216; D70E-CA 0.283; G79C 0.359	µg/mL	Empirical	This study
Parameter	Pharmacodynamics (allele-specific)	h_i	Hill_coefficient	Hill coefficient of allele i		WT 1.45; S81L 1.73; E85G 1.45; E85V 2.54; D70E-CG 2.11; S81P 1.46; E85Q 1.52; D70E-CA 1.28; G79C 1.25	–	Empirical	This study
Parameter	Pharmacodynamics (allele-specific)	t_assay	t_assay	Assay time normalisation	Normalization window anchoring the instantaneous kill rate to the initial rapid bactericidal phase observed in time-kill kinetics, where the primary log-drop in viable cells occurs within the first hour of exposure	1	h		This study
Parameter	PK/PD target	AUC₂₄/MIC	125	Target AUC₂₄/MIC ratio	Clinical efficacy index; used to derive the MIC limit (AUC₂₄,ss/125) shown as the PK target band in Fig. 1c	125	h	Literature estimate	Junkert et al. 2024; U.S. FDA CIPRO Prescribing Information
Variable	Time	t	Time	Time	Time since the first dose.		h
Variable	PK states	x(t)	state x (output column "Central")	Drug amount in the absorption (depot) compartment	dx/dt = −k_a·x. Increases by D at each dosing event.		mg
Variable	PK states	y(t)	state y (output column "Peripheral")	Drug amount in the systemic compartment	dy/dt = k_a·x − k_el·y.		mg
Variable	Per-patient PK	C_max,j; t_max,j; k_el,j	cmax_ug_ml, tmax_h, kel_per_h	Sampled patient PK parameters	Values drawn from the truncated log-normal distributions in (a) for patient j.		µg/mL; h; h⁻¹
Variable	Per-patient PK	k_a,j	ka_estimated_per_h	Fitted absorption rate constant	Grid-search value that minimises abs(t_max,sim − t_max,j).		h⁻¹
Variable	Per-patient PK	Δt_max,j	tmax_diff_achieved_h	t_max fit residual	abs(t_max,sim − t_max,j) achieved by the k_a fit.		h
Variable	Per-patient PK	s_j	scaling_factor	Amount-to-concentration scaling factor	s_j = C_max,j / max(y) of the single-dose solution. Acts as an implicit 1/V_d.		µg mL⁻¹ mg⁻¹
Variable	Drug exposure	C(t)	Peripheral_ug_mL	Unbound ciprofloxacin concentration at the site of infection	C(t) = y(t)·s_j·f_pen.		µg/mL
Variable	Drug exposure	AUC₂₄,ss	auc_24_ss	Steady-state 24 h area under the concentration curve	Trapezoidal integral of C(t) over the last 24 h of the regimen (312–336 h).		µg·h/mL
Variable	Drug exposure	MIC_limit	mic_limit_ss	PK-target MIC limit	AUC₂₄,ss / 125. The healthy-cohort median ± SD (healthy_pk_target_bounds.csv) is the target band in Fig. 1c.		µg/mL
Variable	Drug exposure	C_max (nM)	cmax_nM	Peak concentration in molar units	C_max,j / MW × 10⁶, with ciprofloxacin hydrochloride MW = 385.8 g/mol		nM
Variable	Pharmacodynamics	E_i(t)	z	Relative viability (drug effect) of allele i	E_i(t) = 1 / (1 + (C(t)/IC50,i)^h_i).		–
Variable	Pharmacodynamics	α_i(t)	alpha_t (alpha_vec in 02_simulation.R)	Instantaneous (dynamic) kill rate of allele i	α_i(t) = ln E_i(t) / t_assay. The value is ≤ 0 by construction; the evolutionary model uses −α_i(t). It is re-computed during the simulation from the reconstructed C(t).		h⁻¹
Variable	Pharmacodynamics	α_i,ave	alpha_ave	Time-averaged (static) effective kill rate of allele i	α_i,ave = (1/T) ∫₀ᵀ ln E_i(t) / t_assay dt, computed as the mean over the 0.1 h grid, 0–336 h. Used only in the static-exposure comparison (Supplementary Data 6).		h⁻¹

### Sheet: TableS6
Supplementary Table 6. Parameters and variables used in stochastic evolutionary modeling.
Block	Group	Symbol	Script name	Full name	Description	Value	Unit	Source	Origin
Parameter	Growth and death	r	r (data_drc_gyrA-variants_focus.csv)	Drug-free maximum growth rate	Measured wild-type value, applied uniformly to all alleles because the QRDR mutants show no significant growth cost (Fig. 1d,e).	0.587 (all alleles)	h^-1	Empirical	This study
Parameter	Growth and death	gamma	in_vivo_translation_factor	In vivo translation scaler	Multiplies all growth rates to match doubling times observed in human pneumonia. Effective r x gamma = 0.147 h^-1, i.e. a doubling time of about 4.7 h.	0.25	-	Literature estimate	Nielsen et al. 2013; Diep et al. 2018
Parameter	Growth and death	s_r	growth_rate_scaler (GROWTH_RATE)	Growth-rate scaler	Additional multiplier on r x gamma; varied in the sensitivity analysis.	1 (baseline). OAT: 0.6, 0.8, 0.9, 1.1. Multifactorial: 0.8, 1.0, 1.2	-	Model assumption	This study
Parameter	Growth and death	-	translation_scaler	Auxiliary translation multiplier	Further multiplier on gamma; fixed at 1 in all reported runs.	1	-	Numerical setting	Based on sensitivity analysis in this study
Parameter	Growth and death	T	b_d_turnover (turnover_rate)	Turnover rate	Splits net growth into absolute birth and death: b = r_eff/(1 - T) and d = b - r_eff.	0.9 (baseline). OAT: 0.5, 0.75, 0.8, 0.95. Multifactorial: 0.5, 0.8, 0.9	-	Model assumption	This study
Parameter	Growth and death	b	b_vec (bX_vec, bY_vec)	Per-capita birth rate	b = r x gamma x s_r / (1 - T); uniform across alleles.	1.468 (baseline)	h^-1	Model-derived	This study
Parameter	Growth and death	d	d_vec (dX_vec, dY_vec)	Per-capita natural death rate	d = max(0, b - r x gamma x s_r - delta); uniform across alleles.	1.321 (baseline); 1.283 (neutropenic)	h^-1	Model-derived	This study
Parameter	Growth and death	K	K_max	Carrying capacity	Total population size at which births cease. Birth rates are multiplied by max(0, 1 - N/K); death rates are not density-dependent.	10000000000	cells	Literature estimate	Hvidberg et al. 2000; Udekwu et al. 2009
Parameter	Host immunity	delta	host_clearance_impairment	Immune clearance impairment	Subtracted from d for neutropenic patients, representing the loss of neutrophil-mediated killing. Zero in all other cohorts.	0.038	h^-1	Literature estimate	Based on Huo et al. 2022, allometric scaling informed by West et al. 1997 and Boxenbaum et al. 1982
Parameter	Mutation	mu	mut (MUT_RATE)	Global resistance emergence rate (labeled as mutation rate in scripts)	Total mutational flux out of the wild type per birth event, distributed over the mutant alleles in proportion to p_i. Measured by Luria-Delbruck fluctuation assay with the Ma-Sandri-Sarkar maximum-likelihood estimator.	1e-07 (baseline). OAT: 1e-09, 1e-08, 1e-06, 1e-05. Multifactorial: 1e-08, 1e-07, 1e-06	per cell per generation	Empirical	This study
Parameter	Mutation	p_i	subLikelihood (gyrA_variants_substitutionLikelihoods.csv)	Allele-specific nucleotide substitution likelihood	Propensity of the specific nucleotide exchange underlying allele i, from the genome-wide neutral substitution matrix of 35,211 A. baumannii assemblies. Normalised to sum to 1 over the active alleles; WT is set to 0.	S81L 0.6739 (C>T); E85G 0.4652 (A>G); E85V 0.3556 (A>T); S81P 0.5206 (T>C); E85Q 0.1507 (G>C); D70E-CG 0.1313 (C>G); D70E-CA 0.1948 (C>A); G79C 0.2686 (G>T) (before normalisation)	-	Empirical	This study
Parameter	Drug killing	alpha_i(t), alpha_i,ave	alpha_funcs, alpha_ave	Allele-specific kill rate	Imported from the PK/PD framework (Table S5a). The dynamic model recomputes alpha_i(t) from the reconstructed patient concentration profile; the static comparator uses the time-averaged alpha_i,ave.	See Table S5a	h^-1	Empirical (PK/PD-derived)	This study
Parameter	Drug killing	s_alpha	kill_rate_scaler (KILL_RATE)	In vivo kill-rate scaler	Multiplies the kill rate to translate in vitro killing into in vivo efficacy. Chosen as 0.25 because it gives a clinically realistic rebound rate of 1-5 % in healthy patients.	0.25 (publication runs; 1.0 is the script default). OAT: 0.25, 0.5, 0.75, 1.25. Multifactorial: 0.25, 0.5, 0.75, 1.0. Fine sweep: 0.05-0.50 in steps of 0.05	-	Calibrated	This study
Variable	State	t	Time	Simulation time	Time since the start of the infection; treatment begins when the population reaches N_treat.		h
Variable	State	X_i(t)	cells_hist (regular_<allele>)	Abundance of allele i in the regular compartment	Integer cell count of allele i; i = WT or a mutant.		cells
Variable	State	Y_i(t)	cells_hist (tolerant_<allele>)	Abundance of allele i in the second compartment	Remains 0 in all reported runs (p_XY = p_YX = 0).		cells
Variable	State	N(t)	current_total_pop	Total bacterial population	Sum over all alleles and compartments; drives the logistic birth term and the treatment trigger.		cells
Variable	Rates	-	logistic_term	Density-dependent birth factor	max(0, 1 - N(t)/K).		-
Variable	Rates	alpha_eff,i(t)	alpha_eff	Effective kill rate applied to allele i	-alpha_i(t) x s_alpha, floored at 0, and 0 before treatment starts. Added to the death rate.		h^-1
Variable	Rates	a_j	evts	Reaction propensities	Rate of each of the 8M - 2 reactions at the current state.		events h^-1
Variable	Rates	theta	theta	Total propensity	Sum of all reaction propensities; sets the exact-step waiting time and the leap-acceptance test.		events h^-1
Variable	Rates	tau	tau	Adaptive leap size	Current leap interval from the tau-selection rule, clamped to 0.1 h in dynamic runs.		h
